# McsB regulates CtsR thermosensing through periphery arginine phosphorylation

**DOI:** 10.1101/2024.12.26.630380

**Authors:** Huahuan Cai, Boyang Hua, Jie Hu, Yiben Fu, Xinlei Ding, Gege Duan, Yeting Guo, Xing-Hua Xia, Yufen Zhao

## Abstract

When cells sense an elevated temperature in the environment, the bacterial master transcription repressor CtsR becomes phosphorylated and inactivated by the arginine kinase McsB to initiate the expression of heat-shock genes. Here, we utilize a fluorescence intensity shift assay (FISA) based on the protein-induced fluorescence enhancement (PIFE) effect to monitor the DNA-CtsR-McsB interactions in real time. Our single-molecule analysis reveals that CtsR binds rapidly and stably to the cognate DNA, and that McsB is able to transiently interact with CtsR *in situ* of the target DNA. We determine the binding kinetics between McsB and the DNA-bound CtsR by single-molecule real-time binding assays, with *k_on_* and *k_off_* of 0.75 μM^-1^ s^-1^ and 0.34 s^-1^, respectively. This interaction with McsB does not remove CtsR from the DNA, but lowers the temperature threshold for CtsR dissociation and alters its thermosensing behavior. Mass spectrometry, mutational analysis and structural simulation results together suggest that the phosphorylation of several periphery arginine residues on CtsR, which reduces the binding energy of the CtsR-DNA interaction, underlies a plausible molecular mechanism for this effect. Taken together, these results provide insights into how McsB regulates the CtsR-DNA complex and highlight the functional importance of CtsR periphery arginine residues in the bacterial heat-shock response.
