## Supplementary Tables 1-2 for "McsB regulates CtsR thermosensing through periphery arginine phosphorylation"

### Sheet: Supplementary Table 1A
Supplementary Table 1A. The RMSD list of mutant alignments to WT CtsR
36d	RMSD =	0.081
54d	RMSD =	0.182
69d	RMSD =	0.167
3654d	RMSD =	0.201
3669d	RMSD =	0.175
5469d	RMSD =	0.263
284962d	RMSD =	0.447
365469d	RMSD =	0.402
365469k	RMSD =	0.164

### Sheet: Supplementary Table 1B
Supplementary Table 1B. Analysis of hydrogen bonds in the CtsR-DNA complex
Amino Acid	Nucleotide	WT	36D	54D	69D	3654D	3669D	5469D	284962D	365469D
Gly63	dA6	3	3	3	3.1	3	3.1	3	3.3	3.4
Lys61	dA24	3	3.1	3	3.1	3.1	3.1	3	3.4	3.2
Arg62	dG8	3.2	3.2	3.2	3.1	3.2		3.1		2.8
	dT21			3.5		3.4
Ser60	dG8	2.5	2.5	2.5	2.5	2.5	2.5	2.5	2.9	2.5
	dG7						3.5	3.5
Lys27	dA6								3.3
Arg28	dG7	2.8	2.9	2.8	2.9	2.9	3	2.9		3.2
	dG8	2.5	2.5	2.5	2.5	2.5	2.5	2.5		2.5
		3.2	3.2	3.1	3.1	3.2	3.2	3.1		3.3
Asp28	dG7								2.5
Ser29	dG7	3.3	3.3	3.3	3.3	3.3	3.3	3.3	3.5	3.3
		3.4	3.5	3.4	3.3	3.4	3.3	3.3		3.4
Ser40	dG17	2.6	2.6	2.6	2.6	2.6	2.6	2.6	2.6	2.6
		3.1	3.1	3.1	3.1	3.1	3.1	3.1	3.2	3.2
Gln41	dT15	2.2	2.1	2.2	2.2	2.2	2.2	2.2	2.3	3.3
		3.4	3.3	3.5	3.5	3.4	3.4	3.5		2.1
Asn43	dG8	3.1	3	3	3.1	3	3	3	3.2	3.3
Try44	dT14	2	2.8	2	2.1	2	2.1	2	2.2	2.9
		2.8	2	2.8	2.8	2.8	2.8	2.9	3.1	2.1
Arg49	dT14	2.7	2.6	2.8	2.7	2.7	2.6	2.7		2.7
		3.6	3.5		3.6		3.5			3.4
Ile	dT15	3	3	3	3	3	3	3	2.8	2.9
Ser5	dT15	2.2	2.1	2.2	2.2	2.1	2.1	2.2	2.1	2.2
		3.3	3.3	3.3	3.3	3.3	3.3	3.3	3.3	3.3
average bond length (A)		2.9	2.88571	2.89524	2.90952	2.89048	2.91429	2.89048	2.91333	2.93333
bond number		21	21	21	21	21	21	21	15	21

### Sheet: Supplementary Table 2
Supplementary Table 2. Protein and oligo sequences in the experiments
Protein name	sequence
CtsR	MPNISDIIEQYLKQVLNMSDQDIVEIKRSEIANKFRCVPSQINYVINTRFTLERGYIVESKRGGGGYIRIMKVKTKSEAQLIDQLLELIDHRISQSSAEDVIKRLMEEKVISEREAKMMLSVMDRSVLYIDLPERDELRARMLKAMLTSLKYKLEHHHHHH
CtsR-3RK	MPNISDIIEQYLKQVLNMSDQDIVEIKRSEIANKFKCVPSQINYVINTRFTLEKGYIVESKRGGGGYIKIMKVKTKSEAQLIDQLLELIDHRISQSSAEDVIKRLMEEKVISEREAKMMLSVMDRSVLYIDLPERDELRARMLKAMLTSLKYKLECHHHHHH
McsB-His6	MSFGKFFNTAVSAWMSQEGPNSDIVLSSRIRLARNIVDFRFPTLFSSEEAKQIVALFERAFVHRPYGEAGRFELLKMSELQPIEKRVLVEKHLISPHLAEDSPFGACLLSENEEISIMINEEDHIRIQCLFPGLQLAEALEAASELDDWIEGHVNYAFDERLGYLTSCPTNVGTGLRASVMMHLPALVLTQQINRIIPAINQLGLVVRGTYGEGSEALGNIFQISNQITLGKSEEDIVADLHTIVEQLIAQERAARQALVKTLGIQLEDKVFRSYGILANCRVIDSKEAAQCLSDVRLGIDLGYIKNVSRNILNELMILTQPGFLQQYAGGVLRPEERDVRR AALIRERLRMETRRKMEGDERVEHHHHHH
His6-McsB-HaloTag	HHHHHHSFGKFFNTAVSAWMSQEGPNSDIVLSSRIRLARNIVDFRFPTLFSSEEAKQIVALFERAFVHRPYGEAGRFELLKMSELQPIEKRVLVEKHLISPHLAEDSPFGACLLSENEEISIMINEEDHIRIQCLFPGLQLAEALEAASELDDWIEGHVNYAFDERLGYLTSCPTNVGTGLRASVMMHLPALVLTQQINRIIPAINQLGLVVRGTYGEGSEALGNIFQISNQITLGKSEEDIVADLHTIVEQLIAQERAARQALVKTLGIQLEDKVFRSYGILANCRVIDSKEAAQCLSDVRLGIDLGYIKNVSRNILNELMILTQPGFLQQYAGGVLRPEERDVRR AALIRERLRMETRRKMEGDERVE GSGSGSGSGS EIGTGFPFDPHYVEVL…
Oligo name	sequence
26bp DNA_F	GATTAAGGTCAAATATAGTCAAAATA
26bp DNA_R	TATTTTGACTATATTTGACCTTAATC
CtsR-3RK primer_F	GAAATACAAACTCGAGTGCCACCACCACCACCAC
CtsR-3RK primer_R	GTGGTGGTGGTGGTGGCACTCGAGTTTGTATTTC
Cy3DNA	5'biotin-CGATTACGGCAATTCAGGAATACCGCTAATG
	GCTGATTAAGGTCAAATATAGTCAAAATAGAGTTCATTAGCGGTATTCCTGAATTGCCGTAATCG
	CTCTA/iNH2C6dT/TTTGACTATATTTGACCTTAATCAGC
	CTCTAT/iNH2C6dT/TTGACTATATTTGACCTTAATCAGC
